# A female-specific CB_1_R-gated subcortical circuit orchestrates defensive homeostasis in risk assessment

**DOI:** 10.1101/2025.09.23.677968

**Authors:** Xue Liu, Hongren Huang, Xiaolong Feng, Xulin Li, Jialin Ye, Huan Yang, Jingjing Liu, Zicong Liang, Zhihan Guo, Ruyi Cai, Shangxuan Cai, Yulong Li, Zhaofa Wu, Liping Wang, Feng Wang

## Abstract

**Highlights:** SC CB_1_R^+^ neurons encode visual survival threats and initiate risk assessment in both sexes

CB_1_R^+^ SC-LHb GABAergic circuit maintains defensive homeostasis in risk assessment in females

eCBs gate this circuit by disinhibiting presynaptic GABA release exclusively in females

Disruption of this mechanism female-specifically impairs risk assessment and stress coping

**In Brief:** Liu et al. identify a female-specific subcortical circuit in which eCB signaling, via CB_1_R on GABAergic terminals in the SC, suppresses transmission to the LHb to maintain precise defensive homeostasis in risk assessment. These findings uncover the circuit and neuronal mechanisms that contribute to the sexually dimorphic maintenance of defensive homeostasis.

Risk assessment in defensive behavior is an adaptive mechanism shaped by natural selection, enabling individuals to evaluate potential threats and thereby maintain defensive homeostasis. However, it remains unknown whether specific neural circuits maintain their behavioral homeostasis in a sex-specific manner. To address this, we investigated its neural basis by hierarchical behavior analysis framework with neural circuit dissection. In mice of both sexes, visual survival threats activated cannabinoid 1 receptor (CB_1_R)-expressing neurons in the superior colliculus (SC) to initiate consistent risk assessment. Deletion of CB_1_R in SC GABAergic neurons female-specifically impairs risk assessment by disinhibiting GABA release in SC-lateral habenula (LHb) projections, resulting in shortened risk assessment. This disruption furthermore increases the occurrence of abnormal spontaneous behavior following chronic stress exclusively in females. We identified a female-specific SC-LHb GABAergic circuit gated by CB_1_R maintains defensive homeostasis in risk assessment. Our findings reveal how a conserved neuromodulatory system sex-specifically gates a subcortical circuit to orchestrate distinct survival strategies.
