## Supplementary material for "A female-specific CB_1_R-gated subcortical circuit orchestrates defensive homeostasis in risk assessment": Table S2

### Sheet: Sheet1
NO.	Species	Gene	CDS
1	Mus musculus (Mouse)	cannabinoid receptor 1 (Cnr1)	ATGAAGTCGATCTTAGACGGCCTTGCAGATACCACCTTCCGTACCATCACCACAGACCTCCTCTACGTGGGCTCAAATGACATTCAGTACGAAGATATCAAAGGAGACATGGCATCCAAATTAGGATACTTCCCACAGAAATTCCCTCTAACTTCCTTCAGGGGTAGTCCCTTCCAAGAAAAGATGACGGCAGGAGACAACTCCCCGTTGGTTCCAGCAGGAGACACAACCAACATTACAGAGTTCTATAACAAGTCTCTCTCATCGTTCAAGGAGAACGAGGACAACATCCAGTGTGGGGAGAATTTTATGGACATGGAGTGCTTCATGATTCTGAATCCCAGCCAGCAGCTGGCCATCGCTGTCCTGTCCCTCACCCTGGGCACCTTCACGGTTCTG…
2	Mus musculus (Mouse)	solute carrier family 32 (GABA vesicular transporter), member 1 (Slc32a1)	ATGGCCACCCTGCTCCGCAGCAAGCTGACCAATGTGGCCACCTCCGTGTCCAACAAGTCCCAGGCCAAGGTGAGCGGCATGTTTGCCAGGATGGGGTTTCAGGCGGCCACCGATGAGGAAGCGGTGGGCTTCGCGCACTGCGACGATCTCGACTTTGAGCATCGCCAGGGCCTGCAGATGGACATCCTGAAATCGGAAGGCGAGCCCTGCGGAGACGAGGGCGCAGAAGCTCCCGTCGAGGGAGACATTCATTATCAGCGCGGCGGCGCTCCTCTGCCACCCTCTGGCTCCAAGGACCAGGCCGTGGGAGCTGGTGGGGAGTTCGGGGGTCACGACAAACCCAAGATCACGGCGTGGGAAGCGGGCTGGAACGTGACAAATGCCATTCAGGGCATGTTC…
3	Mus musculus (Mouse)	solute carrier family 17 (sodium-dependent inorganic phosphate cotransporter), member 6 (Slc17a6)	ATGGAGTCGGTAAAACAAAGGATTTTGGCCCCGGGGAAAGAGGGGATAAAGAATTTTGCTGGAAAATCCCTCGGACAGATCTACAGGGTGCTGGAGAAGAAGCAGGACAACCGAGAGACCATCGAGCTGACAGAGGACGGTAAGCCCCTGGAGGTGCCTGAGAAGAAGGCTCCGCTATGCGACTGCACGTGCTTCGGCCTGCCGCGCCGCTACATCATAGCCATCATGAGCGGCCTCGGCTTCTGCATATCCTTCGGCATCCGCTGTAACCTGGGCGTGGCCATCGTGGACATGGTCAACAACAGCACTATCCACCGCGGAGGCAAAGTTATCAAGGAGAAAGCCAAATTTAACTGGGACCCCGAGACCGTGGGGATGATCCACGGATCGTTCTTCTGG…
4	Mus musculus (Mouse)	distal-less homeobox 5 (Dlx5)	ATGACAGGAGTGTTTGACAGAAGAGTCCCAAGCATCCGATCCGGCGACTTCCAAGCTCCGTTCCCGACGTCCGCCGCCATGCACCACCCGTCTCAGGAATCGCCAACTTTGCCCGAGTCCTCGGCCACCGATTCTGACTACTACAGTCCCGCGGGGGCCGCCCCGCACGGCTACTGCTCTCCTACCTCTGCTTCTTATGGCAAAGCGCTCAACCCCTACCAGTACCAGTACCACGGCGTGAACGGCTCCGCAGCCGGCTACCCGGCCAAGGCTTATGCCGACTACGGCTACGCCAGCCCCTACCACCAGTACGGCGGCGCCTACAACCGCGTCCCGAGTGCCACCAGCCAGCCAGAGAAAGAAGTGGCGGAGCCAGAGGTGAGGATGGTGAATGGTAAA…
5	Mus musculus (Mouse)	distal-less homeobox 6 (Dlx6)	ATGATGACCATGACTACGATGGCTGACGGCTTGGAAGGCCAGGACTCGTCCAAATCCGCCTTCATGGAGTTCGGGCAGCAGCAACAGCAGCAGCAGCAACAACAGCAGCAGCAACAGCAGCAGCAGCAGCAGCAACAGCAGCCGCCGCCGCCGCCACCGCCGCCGCCGCCGCAGCCGCACTCGCAGCAGACCTCCCCGGCCATGGCAGGCGCACATTACCCTCTGCACTGCTTGCACTCGGCCGCGGCGGCGGCGGCGGCGGCCGGCTCCCACCATCACCACCACCAGCACCACCACCACGGCTCGCCCTACGCGTCGAGCGGAGGCAACTCCTACAACCACCGATCGCTCGCCGCCTACCCCTACATGAGCCACTCGCAGCACAGCCCTTACCTCCAG…
6	Mus musculus (Mouse)	calcium/calmodulin-dependent protein kinase II alpha (Camk2a)	ATGGCTACCATCACCTGCACCCGATTCACAGAAGAGTACCAGCTCTTTGAGGAACTGGGAAAGGGAGCCTTCTCTGTGGTGCGCAGGTGTGTGAAGGTGCTGGCTGGTCAGGAGTATGCTGCCAAGATTATCAACACCAAGAAGCTTTCAGCCAGAGATCACCAGAAGCTGGAGCGTGAGGCCCGCATCTGCCGCTTGTTGAAGCACCCCAATATCGTCCGACTCCATGACAGCATCTCCGAGGAGGGGCACCACTACCTTATCTTCGATCTGGTTACTGGTGGGGAACTGTTTGAAGACATTGTGGCCCGGGAGTATTACAGTGAAGCTGATGCCAGCCACTGTATCCAGCAGATCTTGGAGGCTGTGCTACACTGTCACCAGATGGGGGTGGTGCAT…
